# UC Irvine’s Brain Initiative Cell Atlas Network (BICAN) Brain Procurement Program for the Center for Multiomic Human Brain Cell Atlas Project

**DOI:** 10.64898/2025.12.23.696304

**Authors:** Jillian V. Berry, Bryan M. Tran, Ginny Wu, Zhiqun Tan, Elizabeth Mendoza, Miyoung Kim, Zeynep Arat, Payton Sho Huai Lin, Lorena Valenzuela, Todd C. Holmes, Anna Virovka, Melina Thaxton, Matthew Nguyen, Sabrina Stein, Victoria Raha Sigaroudi, Alexis De La Rosa, Brianna Gawronski, Justine Silva, Lourdes Gonzalez, Sierra Wright, Kevin Wood, Gabriel K. Hui, Darren Anousaya, Vishwaas Reddy Gangeddula, Noah Gama, Jasmine Gama, Thomas Gross, Blynn Bunney, Richard Stein, Pedro Adolfo Sequeira, Firoza Mamdani, Preston Cartagena, William E. Bunney, Jerry Lou, Hannah Lui Park, Amanda Wilson, H. Mark Brooks, Virginia Allhusen, John Crawford, Jason M. Knight, Bing Ren, Joe Ecker, M. Margarita Behrens, C. Dirk Keene, Craig Stark, Elizabeth Head, William Yong, Edwin Monuki, Xiangmin Xu

## Abstract

High-quality neurotypical postmortem human brain tissue is essential but difficult to obtain for constructing comprehensive human brain cell atlases. Here we describe the establishment of UC Irvine’s Brain Procurement Program, a coordinated initiative to collect and process neurotypical donor brains for multiomic mapping studies within the NIH BRAIN Initiative Cell Atlas Network (BICAN) consortium. Through partnerships with the Orange County Coroner’s Office, the UC Irvine Willed Body Program, UCI Medical Center, and the Children’s Hospital of Orange County, we have developed standardized workflows encompassing donor identification, postmortem brain recovery and processing, region-of-interest dissection, neurotypical donor selection, and data management. Our experience demonstrates the feasibility of a community-based, multi-institutional procurement framework while highlighting challenges in recruiting neurotypical donors and ensuring demographic representation reflective of Southern California. We further identify opportunities to strengthen outreach and donation pathways. This program provides a scalable model for advancing population-reflective, high-quality human brain cell atlas efforts.

**Highlights:**

- Establish a multi-site pipeline for procuring high-quality neurotypical human brains.
- Demonstrate feasibility of donor collection across childhood to adulthood.
- Identify barriers and propose strategies to improve broad donor recruitment.
