## Supplemental Data for "UC Irvine’s Brain Initiative Cell Atlas Network (BICAN) Brain Procurement Program for the Center for Multiomic Human Brain Cell Atlas Project"

### Sheet: Sheet1
UM1 BRAIN REGIONS FOR SAMPLING
A10	A
DFC	dorsolateral prefrontal cortex
A44	caudal portion of VFC (area 44)
A45	rostral portion of VFC (area 45)
M1C (A4)	primary motor cortex (area M1, area 4, area FA)
S1C (A3,1,2)	primary somatosensory cortex (area S1, areas 3,1,2)
SPC	posterodorsal (superior) parietal cortex
A5	rostral division of SPC (area 5)
A7	caudal division of SPC (area 7, area PE)
A1C	primary auditory cortex (core)
MTC (A21)	midlateral temporal cortex (area TEd, area 21)
ITC (A20)	inferolateral temporal cortex (area TEv, area 20)
PPHC	posterior parahippocampal cortex
A38	temporal polar cortex (area TG, area 38)
Pro	area prostriata
V1C	primary visual cortex (striate cortex, area V1/17, area OC)
V2 (A18)	parastriate cortex (area V2, area 18, area OB)
PSC (A19)	peristriate cortex (area 19, area OA)
Idg	dysgranular insular cortex
Ig	granular insular cortex
MFC (ACC)	anterior (rostral) cingulate cortex (ventromedial prefrontal cortex)
EC	entorhinal cortex
PaS	parasubicular cortex (parasubiculum)
PrS	presubicular cortex (presubiculum)
FI	frontal agranular insular cortex (area FI)
DGU	uncal dentate gyrus
DGR	rostral dentate gyrus
DGC	caudal dentate gyrus
CA1U	uncal CA1
CA1R	rostral CA1 (body part of CA1)
CA1C	caudal CA1
CA2U	uncal CA2
CA2R	rostral CA2 (body part of CA2)
CA2C	caudal CA2
CA3U	uncal CA3
CA3R	rostral CA3 (body part of CA3)
CA3C	caudal CA3
S-U	uncal subiculum
S-R	rostral subiculum
S-C	caudal subiculum
ProU	uncal prosubiculum
ProR	rostral prosubiculum
ProC	caudal prosubiculum
AON	anterior olfactory nucleus
OT	olfactory tubercle
LOA	lateral olfactory area (layers 1-3)
Pir	piriform cortex
PEA	piriform-entorhinal-amygdaloid area (layers 1-3)
AAA	anterior amygdaloid area
CEN	central nuclear group
CMN	corticomedial nuclear group
CoP	posterior cortical nucleus
Me	medial nucleus
AHA	amygdalohippocampal area
La	lateral nucleus
BL	basolateral nucleus (basal nucleus)
BM	basomedial nucleus (accessory basal nucleus)
ASTA	amygdalostriatal transition area
EXA	extended amygdala
BNST	bed nucleus of stria terminalis
CaH	head of caudate
CaB	body of caudate
CaT	tail of caudate
PuR	rostral putamen
PuC	caudal putamen
PuPV	posteroventral putamen
NACc	core of nucleus accumbens
NACs	shell of nucleus accumbens
GPe	external segment of globus pallidus
GPi	internal segment of globus pallidus
VeP	Ventral pallidus
CLd	Dorsal claustrum (rostral, caudal parts)
CLv	ventral claustrum (rostral, caudal parts)
CLt	temporal claustrum (rostral, caudal parts)
SEP	septal nuclei
BNM	basal nucleus of Meynert
SI	substantia innominata
ANC	anterior nuclear complex of thalamus
MNC	medial nuclear complex of thalamus
Re	reuniens nucleus (medioventral nucleus) of thalamus
LP	lateral posterior nucleus of thalamus
Pul	pulvinar of thalamus
VLN	ventral group of lateral nucleus
VPT	ventral posterior nucleus of thalamus
PoN	posterior nuclear complex of thalamus
LG	lateral geniculate nucleus
MG	medial geniculate nuclei
LSG	limitans/suprageniculate nucleus
PILN	posterior group of intralaminar nuclei
Pf	parafascicular nucleus of thalamus
MiN	midline nuclear complex
ETH	epithalamus
VTH	ventral thalamus
R	reticular nucleus of thalamus
SubTH	subthalamus
HTHpo	preoptic region of HTH
HTHso	supraoptic region of HTH
HTHtub	tuberal region of HTH
DMH	dorsomedial hypothalamic nucleus
VMH	ventromedial hypothalamic nucleus
Arc	arcuate nucleus of hypothalamus
HTHma	mammillary region of HTH
LHAp	lateral hypothalamic area, posterior part
cc	corpus callosum
ic	internal capsule
ChoLV	choroid plexus of lateral ventricle
PTR	pretectal region (r, c)
MTg	midbrain tegmentum
PAG	periaqueductal gray substance
DR	dorsal raphe nucleus
MRF	midbrain reticular formation
RN	red nucleus
SN	substantia nigra
VTA	ventral tegmental area
IP	interpeduncular nucleus
PP	peripeduncular nucleus
SC	superior colliculus
IC	inferior colliculus
VeA	vermis, anterior lobe portion
VePo	vermis, posterior lobe portion
VeF	vermis, flocculonodular lobe portion (nodulus)
PVA	paravermis, anterior lobe portion
PVP	paravermis, posterior lobe portion
CBLA	lateral hemisphere, anterior lobe portion
CBLP	lateral hemisphere, posterior lobe portion
CbDN	cerebellar deep nuclei
PN	pontine nucleus
PnTg	pontine tegmentum
7N	facial nucleus
MoTg	tegmentum of medulla oblongata
MoSR	sensory relay nuclei in medulla oblongata
IO	inferior olive
MoRF	medullary reticular formation
